# The Almond plumage color pattern is associated with eye pigmentation defects in the domestic pigeon (*Columba livia*)

**DOI:** 10.1101/2020.10.17.339655

**Authors:** Rebecca Bruders, Max Sidesinger, Michael D. Shapiro

**Affiliations:** School of Biological Sciences, University of Utah, Salt Lake City, Utah, United States of America

## Abstract

Changes in epidermal pigmentation are associated with eye defects in humans and other vertebrates. In the rock pigeon (*Columba livia*), the sex-linked Almond color pattern is characterized by hypopigmentation of epidermal structures. The trait is controlled by the classical *Stipper* (*St*) locus, and homozygous (*Z^St^Z^St^*) Almond males often have severe eye defects. Heterozygous (*Z^St^*Z^+^) and hemizygous (Z^*St*^W) pigeons do not typically have obvious eye defects, suggesting that higher dosage of the mutant allele is deleterious. Because Almond pigeons have pronounced hypopigmentation in epidermal structures, we hypothesized that they might also have reduced eye pigmentation. Here, we examined pigmentation in the iris, ciliary body, anterior retinal pigmented epithelium (RPE), and posterior RPE in pigeons with and without Almond alleles. We found that pigmentation of anterior segment structures was reduced in birds with at least one Almond allele. However, posterior eye pigmentation was substantially reduced only in homozygous Almond birds. We postulate that the gradient of effects on eye pigmentation is due to the different embryological origins of anterior and posterior eye pigment-producing cells.
