## Supplementary material for "The Almond plumage color pattern is associated with eye pigmentation defects in the domestic pigeon (*Columba livia*)": S1 Table

### Sheet: S1 Table
S1 Table. TaqMan results and CNV genotypes at the Almond locus and sex for pigeons used in this study. *, these 3 samples and controls were run on a different plate than the others; see Materials and Methods for details.
Sample ID	CN Calculated	CN Predicted	Sex	Genotype called
Dec17#08	1.18	1	female	Non-Almond
Sept17#09	1.89	2	female	Non-Almond
KD3936Nov17#05	1.15	1	female	Non-Almond
FADED DEC17#03	1.12	1	female	Non-Almond
KD661Nov17#08	10.72	11	male	Heterozygous Almond
KD710Nov17#11	8.66	9	female	Hemizygous Almond
KD661Dec17#02	11.2	11	male	Heterozygous Almond
AA4May17#04	10.53	11	male	Heterozygous Almond
KD710Nov17#11	8.66	9	female	Hemizygous Almond
Sept17#08	8.93	9	female	Hemizygous Almond
Sept17#03	7.48	7	female	Hemizygous Almond
AA2Oct#03	8.51	9	female	Hemizygous Almond
KD661Nov17#09	17.64	18	male	Homozygous Almond
Dec17#09	16.22	16	male	Homozygous Almond
AA2Oct#04	14.56	15	male	Homozygous Almond
KD661	10.24	10	female	Hemizygous Almond Control
KD3955	9.76	10	female	Hemizygous Almond Control
KD79361	11.42	11	male	Heterozygous Almond Control
KD710	9.86	10	male	Heterozygous Almond Control
MDS1105	17.09	17	male	Homozygous Almond control
UPS14-30	16.73	17	male	Homozygous Almond control
GN55	2.03	2	male	Non-Almond control
UPS15-37	1.16	1	female	Non-Almond control
UPS15-23	2	2	male	Non-Almond control
UPS15_52*	6.19	6	male	Heterozygous Almond control
UPS15_24*	1.02	1	female	Non-Almond control
KD710 NOV17#04*	12.98	13	male	Homozygous Almond
