## Supplementary material for "The Almond plumage color pattern is associated with eye pigmentation defects in the domestic pigeon (*Columba livia*)": S2 Table

### Sheet: S2 Table
S2 Table: Raw data from thresholding images. Thresholding ws done using ImageJ 2.0.0. Slide notation indicates individual sections that were analyzed for each individual. Average % pigmented for individual values are what was used for plotting and statstical analysis.
Genotype/ individual	Slide	Area IPE pigmented (square pixels)	Area of Total IPE (square pixels)	% IPE pigmented	Average % IPE Pigmented Average for individual	Area Anterior RPE pigmented (square pixels)	Area of Total Anterior RPE (square pixels)	%Anterior RPE pigmented	Average % Ant RPE Pigmented Average for individual	Total area ciliary body 1 (square pixels)	Pigmented area ciliary body 1 (square pixels)	% Pigmented ciliary body 1	pigmented area ciliary body 2 (square pixels)	total area ciliary body 2 (square pixels)	% Pigmented ciliary body 2	Average % ciliary body pigmented for slide	% ciliary body Pigmented Average for individual	Slide	Pigmented area Posterior RPE 1 (square pixels)	Total area Posterior RPE 1 (square pixels)	% area pigmented for posterior RPE 1	Pigmented area Posterior RPE 2 (square pixels)	Total area Posterior RPE 2 (square pixels)	% area pigmented for posterior RPE 2	Average % posterior RPE pigmented for slide	Average % posterior RPE pigmented for individual	Genotype
Non-Almond 1	Nov 17 #05 Slide 4	686295	1394956	49.1983	47.0753	454784	1011380	44.9667	45.2781	877251	271098	30.9031	725938	266223	36.673	33.788		Nov 17 #05 Slide 4	893123	1439182	62.0577				62.0577	59.8161	Non-Almond
Non-Almond 1	Nov 17 #05 Slide 5	673066	1585307	42.4565		520332	1107140	46.9979		793778	283645	35.7335				35.7335		Nov 17 #05 Slide 5	464358	830232	55.9311	665183	1122601	59.2537	57.5924
Non-Almond 1	Nov 17 #05 Slide 6	707931	1428117	49.5709		507836	1157601	43.8697		992174	337254	33.9914	851784	306882	36.0281	35.0098	34.8438	Nov 17 #05 Slide 6	664188	1078651	61.5758	795150	1370463	58.0205	59.7982
Non-Almond 2	Dec 17 #08 Slide 10	960088	2427251	39.5545	43.8014	888301	1675433	53.0192	57.5256	1025848	411751	40.1376	871278	237079	27.2105	33.6741		Dec 17 #08 Slide 25	797407	1320892	60.3688	746156	1279298	58.3254	59.3471	62.868	Non-Almond
Non-Almond 2	Dec 17 #08 Slide 11	1014834	3207866	31.6358		824673	1230468	67.0211		2208011	710678	32.1863	2170849	717757	33.0634	32.6249		Dec 17 #08 Slide 26	851547	1295760	65.718	672301	1076014	62.4807	64.0993
Non-Almond 2	dec 17 #08 Slide 16	1233796	2049027	60.2138		976480	1858673	52.5364		1016312	391023	38.4747	656114	224234	34.1761	36.3254	34.2081	Dec 17 #08 Slide 27	777371	1205297	64.4962	677723	1029680	65.8188	65.1575
Non-Almond 3	Dec 17 #03 Slide 9	1409532	2490055	56.6065	55.3035	441538	1267337	34.8398	40.0089	770604	188953	24.5201	655163	178155	27.1925	25.8563		Dec17#03_slide32	797802	692322	73.2027				73.2027	72.8237	Non-Almond
Non-Almond 3	Dec 17 #03 Slide 11	1527170	2673264	57.1275		490440	1223709	40.0782		484030	156358	32.3034	556287	161010	28.9437	30.6235		Dec17#03_slide33	590695	987145	70.1338	590695	843373	70.0396	70.0867
Non-Almond 3	Dec 17 #03 Slide 8	1345310	2578384	52.1765		486630	1078797	45.1086		2170849	717757	33.0634	2208011	710678	32.1863	32.6249	29.7016	Dec17#03_slide34	798855	1071607	74.5474	603719	796295	75.816	75.1817
Non-Almond 4	Sept 17 #09 Slide 21	1799770	2789918	64.5098	58.6622	738166	1086376	67.9476	64.9208	2005527	750159	37.4046	1019745	296020	29.0288	33.2167		AA2 Sept 17 #09 Slide 3	2483553	1469347	59.1631	678923	948731	71.5612	65.3621	68.5663	Non-Almond
Non-Almond 4	Sept 17 #09 Slide 22	661963	1146352	57.7452		1644510	2651743	62.0162		925322	272133	29.4095	812413	363384	44.729	37.0693		AA2 Sept 17 #09 Slide 4	1698348	1090890	64.2324	1018342	1333828	76.3473	70.2899
Non-Almond 4	Sept 17 #09 Slide 23	652375	1214134	53.7317		1755861	2709717	64.7987		1088551	288472	26.5005	1939168	673924	34.7533	30.6269	33.6376	AA2 Sept 17 #09 Slide 5	826207	1222807	67.5664	830524	1145114	72.5276	70.047
Het anterior 1	May17#04_slide9	105572	2816520	3.74831	4.07038	31231	1015006	3.07693	11.9107	908046	32206	3.54674	807654	70570	8.73765	6.14219		Dec17#04 slide 4	278773	693353	40.2065	434037	728676	59.5652	49.8858	47.9256	Heterozygous Almond
Het anterior 1	may17#04_slide10	73164	2149016	3.40453		37680	1099689	3.42642		701733	18317	2.61025	854829	57100	6.6797	4.64498		Dec17#04_slide 5	282408	741700	38.0758	448836	807167	55.6063	46.8411
Het anterior 1	may17#04_slide11	148783	2941360	5.05831		212710	1042949	20.3951		784341	42854	5.4637	563610	28212	5.00559	5.23464	5.3406	Dec17#04_slide6	310751	753623	41.2343	599889	1134750	52.8653	47.0498
Het anterior 2	Nov 17 #08 Slide 21				8.21952	31231			30.7256	931964	141798	15.215	442257	66135	14.954	15.0845		KD 710 Jun 17 #02A Slide 23	965057	556611	57.6765	595455	878500	67.7809	62.7287	69.1677	Heterozygous Almond
Het anterior 2	Nov 17 #08 Slide 22	153383	1862097	8.23711		330656	1122835	29.4483		810700	92177	11.3701	1085613	136375	12.562	11.966		KD 710 Jun 17 #02A Slide 24	816685	1463954	55.7862	988301	1263707	78.2065	66.9964
Het anterior 2	Nov 17 #08 Slide 23	152728	1862097	8.20194		374844	1171279	32.003		776412	98814	12.727	228303	45816	20.0681	16.3975	14.4827	KD 710 Jun 17 #02A Slide 25	786894	973209	80.8556	765229	1024399	74.7003	77.7779
Het anterior 3	KD 710 Jun 17 #02A Slide 23	297003	2099918	14.1436	17.1015	526969	1074693	49.0344	46.752	663938	30186	4.54651	784112	109682	13.9881	9.26728		Dec17#02_slide1b	620219	1076108	57.6354	542970	370748	45.1049	45.1049	37.9117	Heterozygous Almond
Het anterior 3	KD 710 Jun 17 #02A Slide 24	406722	2103133	19.3389		651390	1558933	41.7843		872193	94963	10.8878	912584	84998	9.31399	10.1009		Dec17#02_slide2b	370748	1487863	24.9182	259551	854787	30.3644	27.6413
Het anterior 3	KD 710 Jun 17 #02A Slide 25	364307	2044116	17.8222		482455	975894	49.4372		871704	80351	9.21769	939000	66699	7.10319	8.16044	9.17621	Dec17#02_slide40	549763	1312009	41.9024	368055	918401	40.0756	40.989
Het anterior 4	Dec17#02_slide 15	148181	2194737	6.75165	7.41629	325240	1362071	23.8783	27.9957	1078816	123292	11.4285	772646	70573	9.13394	10.2812		May17#04_slide15	513123	719605	71.3062	474654	935845	50.7193	61.0127	58.1078	Heterozygous Almond
Het anterior 4	Dec17#02_slide 16	111528	2294439	4.8608		282931	951083	29.7483		1233571	111357	9.02721	703748	75589	10.7409	9.88406		May17#04_slide16	560069	967632	57.8804	446616	751676	59.416	58.6482
Het anterior 4	Dec17#02_slide 17	267507	2515011	10.6364		314000	1034236	30.3606		905864	87826	9.69527	748623	62147	8.30151	8.99839	9.72122	May17#04_slide17	530794	1012457	52.4263	592347	1041056	56.8987	54.6625
Hemi anterior 1	Sept 17 #03 Slide 21	238090	1008711	23.6034	21.2284	221691	945388	23.4497	22.3561	344254	48663	14.1358	1306651	174267	13.3369	13.7364		Sept 17 #03 Slide 3	162732	627969	25.914	629900	1301160	48.4106	37.1623	46.7172	Hemizygous Almond
Hemi anterior 1	Sept 17 #03 Slide 22	480283	2132510	22.522		105844	1062710	9.95982		804496	82042	10.1979	1186378	95966	8.08899	9.14346		Sept 17 #03 Slide 4	582892	1063959	54.7852	685015	1304119	52.527	53.6561
Hemi anterior 1	Sept 17 #03 Slide 23	179625	1022936	17.5597		307092	912372	33.6586		710574	73700	10.3719	820040	101780	12.4116	11.3917	11.4239	Sept 17 #03 Slide 5	654898	1322994	49.5012	692637	1408796	49.1652	49.3332
Hemi anterior 2	Nov 17 #11 Slide 13	42873	1369681	3.13014	7.63019	212640	1007015	21.1159	19.5383	661981	47719	7.20852	396718	33554	8.4579	7.83321		Nov 17 #11 Slide 7	590695	987145	70.1087	694491	1034208	67.152	68.6303	68.6791	Hemizygous Almond
Hemi anterior 2	Nov 17 #11 Slide 16	253233	1905615	13.2888		212133	1048117	20.2394		922431	24895	8.4579	383684	16291	2.69885	5.57837		Nov 17 #11 Slide 11	778670	1117232	69.6964	685126	1019930	67.1738	68.4351
Hemi anterior 2	Nov 17 #11 Slide 17	105377	1628287	6.47165		135196	783312	17.2595		568970	13847	4.24594	515675	8710	2.4337	3.33982	5.5838	Nov 17 #11 Slide 12	777319	1084332	71.6864	630638	951799	66.2575	68.972
Hemi anterior 3	Oct 17 #03 Slide 13	129863	2148555	6.0442	5.89182	131676	811110	16.234	17.4341	563558	23601	4.18786	1120559	47950	4.27911	4.23349		Oct17#03 slide 1	594257	810187	73.3481	787098	1193491	65.9492	69.6487	66.9375	Hemizygous Almond
Hemi anterior 3	Oct 17 #03 Slide 14	180328	2527251	7.13534		163611	945423	17.3056		306310	17647	5.76116	1208754	71896	5.94794	5.85455		Oct17#03 slide 2				749496	1196054	62.6641	62.6641
Hemi anterior 3	Oct 17 #03 Slide 12	57755	1284606	4.49593		152198	811170	18.7628		1136502	77189	6.79181	581132	48376	8.32444	7.55812	5.88205	Oct17#03 slide 5	635098	1001001	63.4463	565806	769249	73.553	68.4997
Hemi anterior 4	Sept 17 #08 Slide 9	74218	1639758	4.52616	4.00951	138995	771400	18.0185	17.6383	1776309	21553	1.21336	244856	12234	4.99641	3.10488		Sept 17 #08 Slide 28	409100	879436	46.5185	443946	852128	52.0985	49.3085	42.1796	Hemizygous Almond
Hemi anterior 4	Sept 17 #08 Slide 12	53810	1510350	3.56275		156907	909606	17.25		415959	17078	4.10569	1167612	8904	0.762582	2.43414		Sept 17 #08 Slide 29	400000	1051751	38.0318	420838	1089895	38.6127	38.3223
Hemi anterior 4	Sept 17 #08 Slide 14	69584	1766262	3.93962		148762	843023	17.6463		1241688	15260	1.22897	429102	17532	4.08574	2.65736	2.73213	Sept 17 #08 Slide 30	383775	955840	40.1505	379810	1008367	37.6658	38.9082
Homo anterior 1	Oct 17 #04 Slide 18	4470	1894737	0.235917	0.605236	48598	811894	5.98576	6.34104	273377	10304	3.76915	399548	14911	3.73197	3.75056		Oct 17 #04 Slide 6	355366	888389	40.0012	282523	615518	45.9	42.9506	43.0041	Homozygous Almond
Homo anterior 1	Oct 17 #04 Slide 19	22224	1739645	1.2775		41850	808129	5.17863		412073	5787	1.40436	318403	10252	3.21982	2.31209		Oct 17 #04 Slide 7	388616	814647	47.7036	343543	867113	39.6192	43.6614
Homo anterior 1	Oct 17 #04 Slide 20	3868	1279569	0.302289		67901	864020	7.85873		287947	11724	4.07158	223724	9131	4.08137	4.07648	3.37971	Oct 17 #04 Slide 10	378262	642355	58.8868	162732	627969	25.914	42.4004
Homo anterior 2	Nov 17 #04 Slide 25	4353	1824904	0.238533	0.295013	74047	743776	9.95555	9.44972	382707	20780	5.42974	321666	10168	3.16104	4.29539		Nov 17 #04 Slide 8	236801	733927	32.2649	261624	815324	32.0883	32.1766	33.2049	Homozygous Almond
Homo anterior 2	Nov 17 #04 Slide 26	5861	1738680	0.337095		61981	836161	7.41257		181134	351	0.193779	344108	5370	1.56056	0.877168		Nov 17 #04 Slide 9	158120	815665	22.7998	329408	815665	40.3852	31.5925
Homo anterior 2	Nov 17 #04 Slide 27	10284	3323722	0.309412		102545	933837	10.981		137351	10142	7.384	316748	9601	3.03112	5.20756	3.46004	Nov 17 #04 Slide 10	237821	712986	33.3556	327342	853893	38.3352	35.8454
Homo anterior 3	Nov17 #09 slide	5574	1720241	0.324024	0.188616	10441	1067471	0.978106	0.379699	299937	839	0.279725	584379	862	0.147507	0.213616		Nov 7 #09 Slide 23	355264	869794	40.8446	218903	920219	23.7881	32.3164	31.8846	Homozygous Almond
Homo anterior 3	Nov17 #09 slide	567	1941904	0.0291981		567	1941904	0.0291981		734265	12065	1.64314	408504	5915	1.44797	1.54555		Nov 7 #09 Slide 24	383742	1017018	37.7321	178175	938151	18.9921	28.3621
Homo anterior 3	Nov17 #09 slide	3729	1753789	0.212625		1422	1078977	0.131792		171116	1445	0.844456	275092	1963	0.713579	0.779018	0.846062	Nov 7 #09 Slide 25	346199	710750	48.709	198895	1059106	18.7795	33.7442
Homo anterior 4	Dec 17 #09 Slide 11	42825	1160665	3.6897	3.1966	126988	1519143	8.35919	6.54818	151269	1498	0.990289	375548	3037	0.808685	0.899487		Dec17#09 slide 11	279514	1104731	25.3015	243269	1068060	22.7767	24.0391	34.7555	Homozygous Almond
Homo anterior 4	Dec 17 #09 Slide 12	76770	1935379	3.96666		109560	1483936	7.38307		686931	12583	1.83177	846817	19461	2.29814	2.06495		Dec17#09 slide 12	449208	929653	48.32	334989	824813	40.6139	44.4669
Homo anterior 4	Dec 17 #09 Slide 16	46754	2418182	1.93344		49412	1266236	3.90227		212215	2832	1.3345	215692	7401	3.43128	2.38289	1.78244	Dec17#09 slide 16	390438	1193002	32.7274	315021	812052	38.7932	35.7603
